# A hydrocarbon pheromone mediates ant group cohesion

**DOI:** 10.64898/2026.11.25.769233

**Authors:** Matteo Rossi, Tiphaine P. M. Bailly, Jocelyn G. Millar, Dennis O. Melendez, Stephany Valdés-Rodríguez, Thomas Schmitt, Erik T. Frank, Daniel J. C. Kronauer

## Abstract

Social insect colonies are among the most cohesive groups in the animal kingdom, yet we know little about the signals and sensory mechanisms that underlie their collective unity. Here, we show that cuticular hydrocarbons (CHCs), low-volatility compounds present on the insect body surface, play a central role in social cohesion in the clonal raider ant, *Ooceraea biroi*. CHCs are transferred from the body to the nest substrate, where they are sufficient to induce aggregation. Nest-associated CHCs elicit aggregation across distinct *O. biroi* genotypes, indicating that they function as a species-wide signal. In contrast, hydrocarbon mixtures from other ant species or synthetic hydrocarbons absent from the *O. biroi* cuticle do not elicit aggregation. We further show that behavioral responses to nest-associated CHCs vary with age and physiological state and correlate with the ants’ propensity to leave the nest. This suggests that variation in responses to CHCs contributes to age-based division of labor and other behavioral dynamics in the colony. Finally, we show that aggregation is specifically mediated by 11,15-dimethylheptacosane, the most abundant component of the *O. biroi* CHC profile. Together, these findings identify a pheromone-based mechanism underlying group formation and persistence, as well as division of labor in the clonal raider ant.
