## Supplementary material for "A hydrocarbon pheromone mediates ant group cohesion": Dataset S1

### Sheet: Sheet1
Compound	RT	RT index	2_02_01	2_03_01	2_04	2_05	2_06	2_07	2_08	2_09	7_01_01	7_02	7_03	7_04	7_05	7_06	7_07	7_08	7_09	7_10	8_01	8_02	8_03	8_04	8_05	8_06	8_07	8_08	8_09
C23	36.5	2300	0.0287655	0	0.010855	0	0	0.00710425	0.00721467	0.00830833	0.0847781	0.175739	0.258648	0.403253	0.294883	0.154524	0.280202	0.168335	0.374096	0.258032	0.0714913	0.448533	0.0884724	0.0440821	0.0387982	0.12586	0.0974209	0.0556387	0.0357459
C25	39.7633	2500	0.341861	0.509548	0.273158	0.166427	0.126875	0.223551	0.221453	0.310652	7.00343	7.84233	8.62306	8.84562	8.65486	8.75199	8.63227	8.25175	9.21459	8.8896	2.70185	3.74653	2.83411	2.35371	1.94533	3.7031	3.34287	2.83073	2.47487
13-;11-MeC25	40.2682	2533.14	0.169424	0.139548	0.177953	0.155546	0.152191	0.184382	0.205561	0.173143	0.33788	0.299513	0.341289	0.378836	0.325379	0.221529	0.320991	0.211809	0.28421	0.270019	0.188894	0.654094	0.220427	0.152888	0.153929	0.317661	0.216994	0.167035	0.177979
7-MeC25	40.3792	2540.18	0	0	0	0	0	0	0	0	0.0638537	0.0526498	0.0703718	0.08742	0.0492107	0.0300796	0.0545021	0.0390026	0.0542045	0.0380184	0.0586116	0.205711	0.0757332	0.0433766	0.0434245	0.094508	0.0616956	0.0467069	0.0510121
5-MeC25	40.514	2548.97	0.0106276	0.0131853	0.0105249	0.0150554	0.0138785	0.0161099	0.0128568	0.0172583	0.0174682	0.0346697	0.0349027	0.0507254	0.0264409	0.0180677	0.0314583	0.0198637	0.0247456	0.0200872	0.0249655	0.0885831	0.0299417	0.0196414	0.0235593	0.0428218	0.028032	0.0197544	0.0209644
2-;3-MeC25*	40.7381	2563.59	8.04673	8.59573	10.0015	9.09286	5.35316	9.63613	8.15194	9.46296	12.4836	13.27	13.4391	12.7854	13.0923	13.9558	12.9951	13.3539	13.0988	13.4686	9.27304	10.2475	9.21699	8.43108	8.20634	10.263	9.69126	9.18415	8.80552
C26	41.2961	2600	0.303764	0.282451	0.314468	0.179839	0.209669	0.269339	0.12798	0.357818	1.41905	1.56926	1.6104	1.63564	1.69612	1.59689	1.68236	1.52354	1.61785	1.77165	0.464828	0.639765	0.500163	0.393571	0.293631	0.613887	0.470252	0.421462	0.421772
13-;12-MeC26	41.7725	2631.96	0.297527	0.21045	0.321713	0.213849	0.266849	0.288055	0.417587	0.324627	0.35273	0.236747	0.274964	0.303664	0.244522	0.199936	0.289665	0.202303	0.233856	0.248363	0.157026	0.550931	0.306135	0.220828	0.200151	0.362356	0.237609	0.193639	0.236907
2-MeC26	42.2355	2663.02	2.46626	3.83781	3.5455	1.74411	1.77161	2.95919	3.21332	4.52792	7.66066	8.02778	8.15298	8.00448	7.9661	8.2278	8.0412	8.03769	8.07867	8.51668	4.55578	4.80225	4.77924	4.16441	3.71609	5.37394	4.87522	4.53518	4.36318
C27ene	42.4003	2674.08	0	0	0	0	0	0	0	0	0	0	0.656401	0.807171	0.636046	0	0.469715	0	0.635041	0.206882	0	0	0	0	0	0	0	0	0
C27	42.7867	2700	5.74271	9.00209	7.10479	3.51515	3.11535	6.27864	5.29077	9.12666	18.3641	19.9836	20.9407	19.9689	20.2425	22.55	20.3015	21.3335	21.5859	21.6063	9.30844	8.59587	9.40898	9.58242	8.07601	10.1832	9.75206	10.1134	9.22417
13-;11-;7-MeC27	43.2307	2730.5	18.9012	20.1658	19.9575	18.4352	14.5657	18.6777	21.1876	20.6673	14.6113	12.807	11.7329	12.3295	11.9462	10.757	11.9932	11.7335	11.3482	11.1239	18.772	19.6333	18.7219	17.718	18.6198	18.5965	18.2219	18.0106	18.2772
5-MeC27	43.4763	2749.35	0	0	0	0	0	0	0	0	0.435365	0.462343	0.0764999	0.355627	0.454861	0.123381	0.37837	0.421061	0.294584	0.289495	0.696219	0.559865	0.565555	0	0	0.462242	0.509935	0	0.4967
11,15-DiMeC27	43.6249	2759.98	44.0185	36.8997	40.8618	47.4935	56.9993	42.6951	42.3927	39.684	16.5011	13.9419	14.2279	13.7031	12.9664	12.6869	13.3037	12.7848	13.1874	12.7731	30.2769	33.6906	31.4122	38.3699	40.8589	34.4987	34.9928	36.853	38.489
2-MeC27	43.6823	2764.09	3.75663	4.16184	3.35123	2.89048	2.91291	4.12072	2.95261	3.83788	9.83458	10.1428	9.92784	9.66639	10.1985	11.1077	9.9902	10.991	10.0473	10.2689	11.928	4.9986	10.956	6.26038	5.61479	5.78449	6.24092	6.5119	5.91138
3-MeC27	43.8275	2774.48	12.1373	12.7298	8.57083	10.8713	8.52965	9.19996	8.44024	7.37523	6.82014	7.23591	6.11802	6.48087	6.90263	6.70023	6.75934	7.06161	6.58336	6.57926	8.01172	6.26747	7.19772	8.60102	8.69756	6.41185	7.41948	7.72354	7.63482
3,11-;3,9-;3,7-DiMeC27	44.2781	2806.73	3.36332	2.74149	4.86309	4.63506	5.33731	4.86211	6.71182	3.70578	2.0161	1.92197	1.42953	1.83889	1.55177	1.00795	2.04698	2.01823	1.22181	1.39621	2.53655	3.4529	2.64564	2.76614	2.57516	2.24066	2.72487	2.48781	2.48018
14-;13-MeC28	44.6314	2832.01	0	0.507423	0.379943	0.370721	0.410109	0.335582	0.617679	0.16085	0.219969	0.188435	0.065196	0.112039	0.333321	0.0562923	0.167336	0.161998	0.0662271	0.0745745	0.314071	0.345518	0.284955	0.3456	0.328985	0.177808	0.353185	0.2528	0.313885
11,15-DiMeC28; 2-MeC28	44.9857	2857.37	0.394401	0.148392	0.216972	0.207701	0.235414	0.198637	0	0.212183	0.236078	0.193742	0.0923306	0.1104	0.321976	0.0944054	0.19279	0.0963522	0.114264	0.128375	0.299369	0.468413	0.333004	0.260797	0.271443	0.306066	0.348801	0.223532	0.298627
C29	45.5815	2900	0	0.0327959	0.0185285	0	0	0.0232021	0.0196726	0.0217007	1.36634	1.46483	1.65423	1.79747	1.86327	1.61575	1.837	1.48149	1.70904	1.9022	0.163388	0.310891	0.231255	0.179468	0.162382	0.238547	0.249417	0.197719	0.152117
15-;13-;11-MeC29	45.9823	2928.68	0.0209452	0.0218906	0.0196657	0.0132348	0	0.0245289	0.0289772	0.0257766	0.171464	0.148806	0.272763	0.334507	0.232777	0.143827	0.232249	0.108226	0.225874	0.169824	0.196845	0.292745	0.191483	0.0926844	0.173758	0.202703	0.16529	0.171466	0.134035
Sample ID	Developmental stage
2_02_01	adult
2_03_01	adult
2_04	adult
2_05	adult
2_06	adult
2_07	adult
2_08	adult
2_09	adult
7_01_01	larvae
7_02	larvae
7_03	larvae
7_04	larvae
7_05	larvae
7_06	larvae
7_07	larvae
7_08	larvae
7_09	larvae
7_10	larvae
8_01	pupae
8_02	pupae
8_03	pupae
8_04	pupae
8_05	pupae
8_06	pupae
8_07	pupae
8_08	pupae
8_09	pupae
