## Supplementary material for "A hydrocarbon pheromone mediates ant group cohesion": Dataset S2

### Sheet: Sheet1
Compound	RT	RT index	2_02_01	2_03_01	2_04	2_05	2_06	2_07	2_08	2_09	5_01_01	5_02	5_03	5_04_01	5_05	5_06_01	5_07	5_08	5_09	5_10_01
C25	39.7597	2500	0.342068	0.509894	0.273302	0.166476	0.126895	0.223701	0.220985	0.310881	0.321013	0.244511	0.169546	0.222068	0.216609	0.436152	0.587369	0.631079	0.242438	0.31347
13-;11-MeC25	40.2685	2533.14	0.169527	0.139642	0.178047	0.155592	0.152216	0.184506	0.205126	0.173271	0.173065	0.218998	0.196695	0.144882	0.155662	0.136372	0.124234	0.122319	0.159932	0.189802
2-MeC25	40.7436	2563.81	8.05159	8.60157	10.0067	9.09552	5.35402	9.64261	8.13469	9.46994	7.71777	7.6732	6.89662	7.15168	8.19342	8.38318	9.91839	9.10887	6.95091	7.77568
C26	41.2974	2600	0.303947	0.282643	0.314633	0.179892	0.209703	0.26952	0.127709	0.358082	0.299083	0.116939	0.0831941	0.0971295	0.218003	0.307636	0.465284	0.462286	0.081876	0.108302
13-;12-MeC26	41.7758	2632.17	0.297707	0.210593	0.321882	0.213911	0.266892	0.288248	0.416704	0.324867	0.209398	0.363225	0.529233	0.272516	0.26467	0.270506	0.192418	0.217374	0.298834	0.34109
2-MeC26	42.2367	2663.02	2.46775	3.84042	3.54736	1.74462	1.7719	2.96118	3.20653	4.53126	1.99771	2.05454	2.66268	1.70209	2.02956	2.09927	2.71736	2.74804	1.68092	1.89504
C27	42.7875	2700	5.74618	9.0082	7.10852	3.51617	3.11585	6.28286	5.27957	9.13339	11.6975	6.26269	4.60976	4.50561	7.42671	12.3023	19.4268	22.6373	3.68325	5.07255
13-;11-MeC27	43.2374	2730.5	18.9126	20.1795	19.968	18.4406	14.5681	18.6903	21.1428	20.6825	18.1115	20.0183	18.4623	17.5528	19.253	17.2419	14.9166	15.9881	16.862	17.6094
11,15-DiMeC27; 2-MeC27	43.6308	2757.35	47.804	41.0894	44.2434	50.3977	59.9196	46.851	45.2551	43.5533	45.7874	46.9818	50.632	51.7674	46.2143	43.8028	37.1165	34.82	51.3948	47.7699
3-MeC27	43.8313	2771.03	12.1446	12.7385	8.57532	10.8745	8.53102	9.20614	8.42238	7.38067	8.75123	9.90553	7.18326	9.70429	10.4532	10.3116	9.85404	9.48349	10.9827	10.9173
3,11-;3,9-;3,7-DiMeC27	44.2825	2801.66	3.36535	2.74336	4.86564	4.63642	5.33817	4.86538	6.69762	3.70851	4.41492	4.42665	8.03193	5.48058	4.86082	4.27147	4.16012	3.37112	6.48157	6.69312
14-;13-MeC28	44.6357	2827.76	0	0.507768	0.380143	0.37083	0.410175	0.335807	0.616372	0.160969	0.348108	1.0846	0.542702	0.853777	0.521867	0.273562	0.373596	0.283013	0.850699	0.871345
11,15-DiMeC28; 2-MeC28	44.9922	2853.97	0.394639	0.148492	0.217085	0.207762	0.235452	0.198771	0.274457	0.21234	0.171346	0.649078	0	0.545127	0.192162	0.163195	0.147251	0.127	0.330134	0.443079
Sample ID	cycle phase
2_02_01	foraging
2_03_01	foraging
2_04	foraging
2_05	foraging
2_06	foraging
2_07	foraging
2_08	foraging
2_09	foraging
5_01_01	reproductive
5_02	reproductive
5_03	reproductive
5_04_01	reproductive
5_05	reproductive
5_06_01	reproductive
5_07	reproductive
5_08	reproductive
5_09	reproductive
5_10_01	reproductive
