## Supplementary material for "A hydrocarbon pheromone mediates ant group cohesion": Dataset S3

### Sheet: Figure 1D
Compound	RT	RT index	col25_1	col25_2	col25_3	col25_4	col25_5	col25_6	col25_7	col25_9	col25_11	col27_1	col27_10	col27_2	col27_3	col27_4	col27_5	col27_6	col27_7	col27_8	col27_9	col36_1_1	col36_10	col36_2_1	col36_3_1	col36_4_1	col36_5_1	col36_6	col36_7	col36_8	col36_9	col32_1	col32_10	col32_2	col32_3	col32_4	col32_5	col32_6	col32_7	col32_8	col32_9	N1	N2	N3	N4	N5	N6	N7	N8
C25	39.7545	2500	0.660619	0.809288	0.666235	0.548299	0.633132	0.375775	0.553845	0.587062	1.00192	1.51893	1.07816	1.06093	1.025	1.37562	1.34387	1.11834	1.14617	0.637013	1.21267	0.438561	0.474408	0.342184	0.309645	0.190257	0.386567	0.35969	0.255786	0.39046	0.423725	1.19657	0.708253	0.904763	0.741736	0.671517	0.726526	0.695242	0.64056	0.988329	0.711852	2.47575	3.45824	2.08266	2.14352	2.97041	2.40101	2.57206	2.60565
13-;11-MeC25	40.2654	2533.23	0.321846	0.594079	0.450526	0.662046	0.590343	0.265161	0.709714	0.665142	0.639026	0.874569	0.952963	0.981114	1.1483	1.16372	0.916291	0.981331	0.914502	0.545999	1.01041	0.957336	0.845567	0.622091	0.427802	0.37168	0.637105	0.831325	0.714138	0.608167	1.11081	0.947655	0.896006	0.803142	0.954022	0.948084	0.964086	0.957833	0.892748	0.866559	0.918417	1.34843	1.08323	0.407554	1.40197	0.894065	1.67383	1.59199	1.47342
2-;3-MeC25*	40.7354	2563.82	10.0992	10.133	10.2019	7.40488	11.1525	8.42752	8.5103	10.4946	7.98392	12.4976	10.0239	11.4052	11.4983	11.7185	12.5892	9.92269	11.4243	10.1818	10.9776	8.91745	8.58241	8.40574	7.99444	7.28472	8.66994	8.63807	8.93261	8.06066	9.47801	6.78655	6.76922	5.79574	6.20838	6.3833	6.62592	6.38427	5.82072	7.41233	6.18191	10.4429	10.3843	10.9681	10.9683	10.8164	11.5331	12.2081	12.0565
C26; 3,7-DiMeC25	41.2916	2600	0.771821	1.07495	0.864572	0.87052	0.834513	0.616065	0.784477	0.927782	0.740957	0.800482	0.557471	0.635524	0.657957	0.656811	0.737085	0.483104	0.644954	0.294353	0.716878	0.800489	0.693884	0.464359	0.413779	0.062496	0.627012	0.639675	0.645154	0.433581	0.782368	1.1189	0.965644	0.834263	0.926938	0.900556	0.987065	0.929724	0.81275	1.10981	0.830915	0.547145	0.446553	0.310489	0.505725	0.858181	0.676074	0.720086	0.560276
13-;12-MeC26	41.7722	2632.28	0.875642	1.05898	0.958828	1.0171	1.01737	0.699509	1.23735	1.14253	0.529244	0.916981	1.0159	1.03331	1.20352	1.18745	0.900516	0.977254	0.935078	0.535316	1.02976	1.13928	0.749436	0.388576	0.588477	0.574009	0.931547	1.05258	1.01797	0.444136	1.26713	1.3466	0.996919	0.930681	0.967333	1.14065	1.07901	1.0824	0.926141	0.850364	1.20301	1.21533	0.853389	0.392045	1.24398	0.860317	1.47217	1.32458	1.28699
2-;3-MeC26*	42.2323	2663.18	6.83465	6.80907	6.13781	6.03905	6.41335	5.55753	5.69407	6.28773	5.08419	5.57306	4.98407	5.12505	5.23351	5.41147	5.54696	4.81157	4.84336	4.0413	5.05367	5.01986	5.33873	4.2287	5.25237	4.00018	5.06144	4.83862	4.25855	4.7534	5.26958	8.73858	7.79874	7.24877	6.98118	7.44945	7.02156	7.3802	6.94121	8.42455	6.96807	5.86911	4.63475	3.35507	5.50592	6.01706	6.66242	6.13289	6.48593
C27	42.7805	2700	7.73561	8.0917	6.71743	5.49777	6.02033	6.05099	4.73288	5.17037	4.37899	6.73066	4.02317	4.2992	3.37671	4.58365	6.09429	3.91133	4.81393	2.81153	5.07659	3.20031	4.14953	3.16633	4.66774	2.97458	3.27243	3.0747	2.61924	3.61242	3.32578	6.1496	5.15973	5.54093	4.5451	4.60439	4.33629	4.52353	3.99241	7.88492	4.58327	5.67733	3.58404	4.37212	4.7434	7.9876	6.22976	6.10874	7.04435
13-;11-MeC27	43.2298	2730.37	14.5067	13.0459	16.5413	15.728	15.3505	12.7768	14.4795	14.9213	16.5456	18.0681	19.3901	19.3203	19.4275	18.5496	18.2514	20.2805	18.2895	17.8283	18.0842	18.1456	18.6811	17.5799	18.2571	18.1236	17.5599	17.8317	16.8931	18.735	17.9761	13.9624	15.6815	15.1275	16.1558	16.6276	15.6328	16.0656	16.3546	14.4207	16.2847	19.5824	19.6468	17.13	20.65	17.6022	19.3077	19.085	19.3169
11,15-DiMeC27; 2-MeC27	43.6266	2757.19	43.6971	44.8839	43.7218	48.4559	42.4711	48.6537	48.4873	43.1531	46.6845	43.255	50.5919	48.4239	47.7512	45.7431	46.3405	49.3123	46.7893	55.3299	48.8065	45.6703	43.7335	47.6897	49.6577	50.9167	46.0724	44.8451	45.3865	45.7162	44.9662	45.55	47.5915	48.0642	47.1278	47.5738	47.2884	47.2002	47.7283	44.6945	46.7146	42.3379	48.496	52.8762	44.907	42.817	41.7088	40.9204	41.427
3-MeC27	43.8269	2770.73	7.44097	6.28065	7.13053	5.70179	7.24543	8.41906	5.5093	6.72653	7.14848	4.82258	3.31519	3.65459	3.83475	4.07001	4.27082	4.16462	4.91015	4.63432	3.49037	6.15994	7.83184	8.36115	6.72708	8.58145	6.8349	7.58561	7.83849	8.23422	5.72335	6.95107	6.28524	7.30157	6.52093	5.76924	6.40668	6.12018	6.45505	6.91078	6.7674	6.22374	5.22699	7.05087	4.61225	6.50503	4.33745	6.08551	4.43211
3,11-;3,9-;3,7-DiMeC27	44.2782	2801.23	6.35381	6.91731	5.92098	7.7	7.45296	7.53992	8.64427	8.84843	8.19706	4.24244	3.27295	3.2281	4.06485	4.56303	2.35766	3.25878	4.44349	2.65975	3.63633	8.59721	8.1489	8.25986	5.47832	6.61489	9.22445	9.32467	10.4235	8.47392	9.01857	6.45555	6.27635	6.77603	8.02996	7.60023	8.4662	8.25547	9.02675	5.72877	8.51071	4.14785	2.15263	1.05492	3.17803	2.34214	3.82862	3.05511	3.19157
11,15-DiMeC28; 2-MeC28	44.9995	2853.59	0.702107	0.30121	0.688161	0.374625	0.818413	0.617997	0.657003	1.07548	1.06616	0.699605	0.794185	0.832747	0.778385	0.976969	0.651435	0.778201	0.845332	0.500491	0.904978	0.953713	0.770711	0.491457	0.225541	0.305472	0.722331	0.978251	1.01491	0.53781	0.658374	0.796493	0.870817	0.672409	0.840811	0.331154	0.465425	0.405361	0.408842	0.708324	0.325064	0.132049	0.0331333	0	0.139889	0.329545	0.169032	0.195413	0.119302
sample ID	Source and Genotype
col25_1	cuticle A
col25_2	cuticle A
col25_3	cuticle A
col25_4	cuticle A
col25_5	cuticle A
col25_6	cuticle A
col25_7	cuticle A
col25_9	cuticle A
col25_11	cuticle A
col27_1	cuticle B
col27_10	cuticle B
col27_2	cuticle B
col27_3	cuticle B
col27_4	cuticle B
col27_5	cuticle B
col27_6	cuticle B
col27_7	cuticle B
col27_8	cuticle B
col27_9	cuticle B
col36_1_1	cuticle D
col36_10	cuticle D
col36_2_1	cuticle D
col36_3_1	cuticle D
col36_4_1	cuticle D
col36_5_1	cuticle D
col36_6	cuticle D
col36_7	cuticle D
col36_8	cuticle D
col36_9	cuticle D
col32_1	cuticle M
col32_10	cuticle M
col32_2	cuticle M
col32_3	cuticle M
col32_4	cuticle M
col32_5	cuticle M
col32_6	cuticle M
col32_7	cuticle M
col32_8	cuticle M
col32_9	cuticle M
N1	nest B
N2	nest B
N3	nest B
N4	nest B
N5	nest B
N6	nest B
N7	nest B
N8	nest B
